# Hormetic heat shock activates HLH-30/TFEB independently of canonical nutrient-sensing pathways

**DOI:** 10.64898/2026.09.01.748694

**Authors:** Tatiana M. Moreno, Michelle E. Brown, Caitlin M. Lange, Gavin McLaren, Diego A. Hernandez-Urbina, Cheng-Ju Kuo, Caroline Kumsta

## Abstract

In *Caenorhabditis elegans*, a brief, sublethal heat shock (HS) induces a hormetic response that increases resistance to subsequent stress and extends lifespan. These benefits require *hlh-30*, the ortholog of mammalian transcription factor EB (*TFEB*). Although HS induces robust HLH-30 nuclear translocation, how this response is regulated remains poorly understood. Nutrient- and energy-sensing pathways, including mTORC1 and AMPK, regulate HLH-30/TFEB subcellular localization under other physiological conditions, but whether they mediate its nuclear translocation during HS is unknown. Here, we show that, although HS inhibited mTORC1 and dephosphorylated its conserved HLH-30 S201 target site, HLH-30 S201 phosphorylation was dispensable for HS-induced HLH-30 nuclear localization and hormetic protection. Moreover, HS remained protective in *hlh-30* mutants when mTORC1 activity was reduced, revealing an HLH- 30-independent component of the hormetic response. HS also activated AMPK and *aak-2* was required for hormetic protection but dispensable for HS-induced HLH-30 nuclear localization and autophagosome formation. Together, these findings demonstrate that although HS engages canonical mTORC1 and AMPK signaling, these pathways do not account for HS-induced HLH- 30 nuclear localization and instead make distinct contributions to hormetic protection. Our findings reveal stress-specific regulation of HLH-30/TFEB and point to additional mechanisms that drive its activation during heat stress.
