## Supplemental Tables 1 and 2 for "Hormetic heat shock activates HLH-30/TFEB independently of canonical nutrient-sensing pathways"

### Sheet: Sheet1
Supplemental Table 1: C. elegans strains used in this study.
Published strains used in this study
Name	Genotype	Strain origin
N2	Wild-type (WT)	Kumsta lab, originated from Hansen lab
CF2725	aak-2(ok524) X	Kenyon/Hansen lab
DA2123	adIs2122[lgg-1p::gfp::lgg-1 + rol-6(su1006)]	Avery lab
MAH28	aak-2(ok524) X; adIs2122[lgg-1p::gfp::lgg-1 + rol-6]	Hansen lab
MAH242	sqIs24[rgef-1p::gfp::lgg-1 + unc-122p::rfp]	Hansen lab
MAH604	sqIs19[hlh-30p::hlh-30::gfp + rol-6(su1006)]	Hansen lab
MAH686	hlh-30(tm1978) IV	Hansen lab
MAH1141	aak-2(ok524) X; sqIs24[rgef-1p::gfp::lgg-1 + unc-122p::rfp]	Hansen lab
VB633	rsks-1(sv31) III	Hubbard Lab
VZ892	hlh-30(syb1452[hlh-30::3xFLAG::eGFP]) IV	Miranda-Vizuete lab
VZ957	hlh-30(syb3161[hlh-30(S227A)::3xFlag::egfp]) IV	Miranda-Vizuete lab
VZ1148	hlh-30(syb6380[hlh-30(S227D)::3xFlag::egfp]) IV	Miranda-Vizuete lab
Strains generated in this study
Name	Genotype	Comments
KUM90	raga-1(viz128) II; sqIs19[hlh-30p::hlh-30::gfp + rol-6(su1006)]
KUM91	raga-1(viz128[Q63L]	Outcrossed AUM1693 (Arur lab) 4x to Kumsta Lab N2
KUM102	aak-2(ok524) X; sqIs19[hlh-30p::hlh-30::gfp + rol-6(su1006)]
KUM110	hlh-30(tm1978) IV; sbpEx4[pCK184/hlh-30p::hlh-30(S227A)::3xFlag::gfp::hlh-30 3'UTR + pCK175/rol-6(su006)]	MAH686/hlh-30(tm1978) IV (Hansen Lab) injected with 100 ng/µL pCK184 + 100 ng/µL pCK175
KUM116	hlh-30(tm1978) IV; sbpEx5[pCK182/hlh-30p::hlh-30(S227D)::3xFlag::gfp::hlh-30 3'UTR + pCK175/rol-6(su006)]	MAH686/hlh-30(tm1978) IV (Hansen Lab) injected with 100 ng/µL pCK182 + 100 ng/µL pCK175
KUM130	hlh-30(tm1978) IV; sbpEx6[pCK185/hlh-30p::hlh-30::3xFlag::gfp::hlh-30 3'UTR + pCK175/rol-6(su006)]	MAH686/hlh-30(tm1978) IV (Hansen Lab) injected with 100 ng/µL pCK185 + 100 ng/µL pCK175
KUM160	hlh-30(tm1978) IV; sbpEx12[pCK190/hlh-30p::hlh-30(Δ478-524)::3xFlag::gfp::hlh-30 3'UTR + pCK175/rol-6(su1006)]	MAH686/hlh-30(tm1978) IV (Hansen Lab) injected with 100 ng/µL pCK190 + 100 ng/µL pCK175

### Sheet: Sheet2
Supplemental Table 2: Plasmids used in this study.
Published strains used in this study
Plasmid	Description	Generation/Source
pCK175/pRF4	rol-6(su1006)	Hansen lab
pCK182	hlh-30p::hlh-30(S201D)::3xFlag::gfp::hlh-30 3′UTR	Generated by Gibson assembly of two hlh-30 PCR fragments amplified from VZ892/hlh-30(syb1452[hlh-30::3xFLAG::eGFP]): a ~3.2-kb 5′ fragment using primer CK85 (5′-GGA AAT GAA ATA AGC TTG CAT GCG AAC CAA AAT CGA GG-3′) and primer CK87 (5′-GTC GGC GCG TCA CTT GAG ACG AC-3′), and a ~4.1-kb 3′ fragment using primer CK89 (5′-GTC GTC TCA AGT GAC GCG CCG ACG AG-3′) and primer CK90 (5′-GGC CTT TTG GGC CCC …
pCK184	hlh-30p::hlh-30(S201A)::3xFlag::gfp::hlh-30 3′UTR	Generated from pCK182 by site-directed mutagenesis using CK117 (5′-CGACGAGTTCGATCGACATTGAGAAG-3′) and CK119 (5′-GCGCGGCACTTGAGACGAC-3′) to introduce the S201A substitution. Verified by full-plasmid sequencing.
pCK185	hlh-30p::hlh-30::3xFlag::gfp::hlh-30 3′UTR	Generated from pCK182 by site-directed mutagenesis using CK117 (5′-CGACGAGTTCGATCGACATTGAGAAG-3′) and CK118 (5′-GCGCCGAACTTGAGACGACCTG-3′) to restore the WT S201 sequence. Verified by full-plasmid sequencing.
pCK190	hlh-30p::hlh-30(Δ478–524)::3xFlag::gfp::hlh-30 3′UTR	Generated by Azenta Life Sciences from pCK185 by synthesis of the hlh-30(Δ478–524) region and cloning into pCK185 using EagI and EcoRV. The final construct was sequence verified in our laboratory.
